# SARS-CoV-2 utilizes a multipronged strategy to suppress host protein synthesis

**DOI:** 10.1101/2020.11.25.398578

**Authors:** Yaara Finkel, Avi Gluck, Roni Winkler, Aharon Nachshon, Orel Mizrahi, Yoav Lubelsky, Binyamin Zuckerman, Boris Slobodin, Yfat Yahalom-Ronen, Hadas Tamir, Igor Ulitsky, Tomer Israely, Nir Paran, Michal Schwartz, Noam Stern-Ginossar

## Abstract

Severe acute respiratory syndrome coronavirus 2 (SARS-CoV-2) is the cause of the ongoing coronavirus disease 19 (COVID-19) pandemic. Despite the urgent need, we still do not fully understand the molecular basis of SARS-CoV-2 pathogenesis and its ability to antagonize innate immune responses. Here, we use RNA-sequencing and ribosome profiling along SARS-CoV-2 infection and comprehensively define the mechanisms that are utilized by SARS-CoV-2 to shutoff cellular protein synthesis. We show SARS-CoV-2 infection leads to a global reduction in translation but that viral transcripts are not preferentially translated. Instead, we reveal that infection leads to accelerated degradation of cytosolic cellular mRNAs which facilitates viral takeover of the mRNA pool in infected cells. Moreover, we show that the translation of transcripts whose expression is induced in response to infection, including innate immune genes, is impaired, implying infection prevents newly transcribed cellular mRNAs from accessing the ribosomes. Overall, our results uncover the multipronged strategy employed by SARS-CoV-2 to commandeer the translation machinery and to suppress host defenses.
