## Supplementary table 2 for "SARS-CoV-2 utilizes a multipronged strategy to suppress host protein synthesis"

Supplementary table 2: cytosolic lncRNAs
A list of cytosolic lncRNAs used for analysis
GAS5|uc001gjk.3
RPPH1|uc001vxa.1
C17orf76-AS1|uc021tqz.1
SNHG16|uc002jsd.2
LINC00667|uc010dko.3
LINC00657|uc002xet.3
ZFAS1|uc002xul.4
FGD5-AS1|uc003bzg.4
DANCR|uc003gzo.2
EPB41L4A-AS1|uc003kpq.2
FLJ33630|uc003kur.3
SNHG5|uc003plb.4
SNHG6|uc003xxa.1
SNHG7|uc004cim.2
